# Switching secretory pathway direction for organelle acquisition in plants

**DOI:** 10.1101/2020.03.02.956961

**Authors:** Takehiko Kanazawa, Hatsune Morinaka, Kazuo Ebine, Takashi L. Shimada, Sakiko Ishida, Naoki Minamino, Katsushi Yamaguchi, Shuji Shigenobu, Takayuki Kohchi, Akihiko Nakano, Takashi Ueda

## Abstract

Eukaryotic cells acquired novel organelles during evolution through mechanisms that remain largely obscure. The existence of the unique oil body compartment is a synapomorphy of liverworts that represents lineage-specific acquisition of this organelle during evolution, although its origin, biogenesis, and physiological function are yet unknown. We found that two Syntaxin 1 paralogs in the liverwort, *Marchantia polymorpha*, are distinctly targeted to forming cell plates and the oil body, suggesting these structures share some developmental similarity. Oil body formation is under the regulation of an ERF/AP2-type transcription factor and loss of the oil body increased *M. polymorpha* herbivory. These findings highlight a common strategy for the acquisition of organelles with distinct functions in plants, via periodical switching in secretion direction depending on cellular phase transition.
