## Supplementary Table S1 for "Switching secretory pathway direction for organelle acquisition in plants"

### Sheet: SupplementaryTable S1
Gene ID (ver3.1)	Gene ID (ver5.1)	Desicription	logFC(Mperf13GOF/Tak-1)	logFC(Mperf13-1ge/Tak-1)	p-value	FDR
Mapoly0064s0076.1	Mp8g01220.1	-	4.46931	-4.98509	0	0
Mapoly0142s0039.1	Mp3g18540.1	-	3.52842	-9.51809	1.61e-282	6.19e-279
Mapoly0083s0014.1	Mp8g13070.1	[GO:0016020] membrane; [GO:0005524] ATP binding; [KOG0061] Transporter, ABC superfamily (Breast cancer resistance protein); [PF08370] Plant PDR ABC transporter associated; [GO:0016887] ATPase activity; [PTHR19241] ATP-BINDING CASSETTE TRANSPORTER; [PF01061] ABC-2 type transporter; [PF14510] ABC-transporter extracellular N-terminal; [PF00005] ABC transporter	4.27334	-3.72216	1.82e-243	4.39e-240
Mapoly0142s0041.1	Mp3g18520.1	-	5.30647	-6.51056	2.23e-223	3.9e-220
Mapoly0006s0213.1	Mp3g07390.1	[GO:0016020] membrane; [PTHR11654] OLIGOPEPTIDE TRANSPORTER-RELATED; [PF00854] POT family; [KOG1237] H+/oligopeptide symporter; [GO:0006810] transport; [GO:0005215] transporter activity	5.85952	-4.80351	1.18e-204	1.52e-201
Mapoly2351s0001.1	Mp2g20510.1	[GO:0005506] iron ion binding; [GO:0055114] oxidation-reduction process; [GO:0016705] oxidoreductase activity, acting on paired donors, with incorporation or reduction of molecular oxygen; [GO:0020037] heme binding; [PTHR24298] FAMILY NOT NAMED; [PF00067] Cytochrome P450	6.79527	-5.71681	2.39e-201	2.56e-198
Mapoly0085s0083.1	Mp3g09440.1	-	3.52567	-5.93327	1.43e-192	1.2e-189
Mapoly0109s0001.1	Mp2g16630.1	[GO:0016758] transferase activity, transferring hexosyl groups; [PF00201] UDP-glucoronosyl and UDP-glucosyl transferase; [PTHR11926] GLUCOSYL/GLUCURONOSYL TRANSFERASES; [GO:0008152] metabolic process; [KOG1192] UDP-glucuronosyl and UDP-glucosyl transferase	5.69438	-4.01447	1.82e-184	1.4e-181
Mapoly0077s0001.1	Mp8g00740.1	-	3.7	-8.36161	5.88e-170	3.78e-167
Mapoly0181s0016.1	Mp2g24810.1	-	3.76306	-7.96496	3.02e-168	1.88e-165
Mapoly0031s0046.1	Mp2g03900.1	[PF06521] PAR1 protein	4.2723	-7.01387	1.34e-167	8.09e-165
Mapoly0003s0240.1	Mp7g12290.1	-	4.21499	-2.11	1.46e-163	8.26e-161
Mapoly0264s0001.1	Mp8g12170.1	[GO:0005506] iron ion binding; [KOG0156] Cytochrome P450 CYP2 subfamily; [GO:0055114] oxidation-reduction process; [GO:0016705] oxidoreductase activity, acting on paired donors, with incorporation or reduction of molecular oxygen; [GO:0020037] heme binding; [PTHR24298] FAMILY NOT NAMED; [PF00067] Cytochrome P450	7.8585	-3.69629	1.77e-160	9.75e-158
Mapoly0119s0008.1	Mp4g14860.1	[PF02987] Late embryogenesis abundant protein; [PTHR23241] LATE EMBRYOGENESIS ABUNDANT (PLANTS) LEA-RELATED	5.04532	-3.09859	1.77e-156	8.76e-154
Mapoly0087s0015.1	Mp4g05760.1	[PF02987] Late embryogenesis abundant protein	8.95527	-2.80681	2.55e-156	1.23e-153
Mapoly0067s0104.1	Mp7g18730.1	[GO:0016758] transferase activity, transferring hexosyl groups; [K13496] UDP-glucosyl transferase 73C [EC:2.4.1.-]; [PF00201] UDP-glucoronosyl and UDP-glucosyl transferase; [PTHR11926] GLUCOSYL/GLUCURONOSYL TRANSFERASES; [GO:0008152] metabolic process; [2.4.1.-] Hexosyltransferases.; [KOG1192] UDP-glucuronosyl and UDP-glucosyl transferase	5.16879	-5.85494	3.69e-146	1.58e-143
Mapoly4414s0001.1	Mp2g20490.1	[GO:0005506] iron ion binding; [GO:0055114] oxidation-reduction process; [GO:0016705] oxidoreductase activity, acting on paired donors, with incorporation or reduction of molecular oxygen; [GO:0020037] heme binding; [PTHR24298] FAMILY NOT NAMED; [PF00067] Cytochrome P450	5.83874	-5.48885	7.03e-140	2.82e-137
Mapoly0027s0021.1	Mp5g06070.1	[PTHR31642] FAMILY NOT NAMED; [GO:0016747] transferase activity, transferring acyl groups other than amino-acyl groups; [PF02458] Transferase family	3.99152	-4.86806	2e-137	7.56e-135
Mapoly0066s0096.1	Mp4g00450.1	[KOG0157] Cytochrome P450 CYP4/CYP19/CYP26 subfamilies; [GO:0005506] iron ion binding; [GO:0055114] oxidation-reduction process; [GO:0016705] oxidoreductase activity, acting on paired donors, with incorporation or reduction of molecular oxygen; [GO:0020037] heme binding; [PF00067] Cytochrome P450; [PTHR24286] FAMILY NOT NAMED	6.5579	-2.40555	3.54e-135	1.24e-132
Mapoly0053s0068.1	Mp6g07540.1	-	7.05345	-3.69456	4e-135	1.38e-132
Mapoly0087s0016.1	Mp4g05750.1	[PF02987] Late embryogenesis abundant protein; [PTHR23241] LATE EMBRYOGENESIS ABUNDANT (PLANTS) LEA-RELATED	8.05506	-2.804	4.17e-135	1.41e-132
Mapoly0117s0019.1	Mp5g16870.1	-	3.69938	-3.17495	2.9e-132	9.66e-130
Mapoly0087s0087.1	Mp4g05010.1	-	3.48391	-7.56392	5.62e-132	1.84e-129
Mapoly0019s0062.1	Mp1g12920.1	-	4.08325	-2.8504	5.6e-129	1.71e-126
Mapoly0183s0009.1	Mp3g24770.1	[KOG4245] Predicted metal-dependent hydrolase of the TIM-barrel fold; [PTHR21240:SF5] SUBFAMILY NOT NAMED; [PF04909] Amidohydrolase; [GO:0008152] metabolic process; [PTHR21240] 2-AMINO-3-CARBOXYLMUCONATE-6-SEMIALDEHYDE DECARBOXYLASE; [GO:0003824] catalytic activity	3.70089	-7.26762	3.2e-126	9.49e-124
Mapoly0084s0023.1	Mp5g17730.1	[GO:0005506] iron ion binding; [KOG0156] Cytochrome P450 CYP2 subfamily; [GO:0055114] oxidation-reduction process; [GO:0016705] oxidoreductase activity, acting on paired donors, with incorporation or reduction of molecular oxygen; [GO:0020037] heme binding; [PTHR24298] FAMILY NOT NAMED; [PF00067] Cytochrome P450	2.39199	-4.46223	8.35e-125	2.33e-122
Mapoly0101s0013.1	Mp4g20670.1	[GO:0016020] membrane; [GO:0005515] protein binding; [PTHR19957] SYNTAXIN; [PF00804] Syntaxin; [KOG0810] SNARE protein Syntaxin 1 and related proteins; [PF05739] SNARE domain	4.37403	-5.77707	9.04e-120	2.24e-117
Mapoly0034s0083.1	Mp6g04410.1	[PF06330] Trichodiene synthase (TRI5); [GO:0045482] trichodiene synthase activity; [GO:0016106] sesquiterpenoid biosynthetic process	6.4082	-3.23305	2.54e-117	6.12e-115
Mapoly0034s0079.1	Mp6g04400.1	[PF06330] Trichodiene synthase (TRI5); [GO:0045482] trichodiene synthase activity; [GO:0016106] sesquiterpenoid biosynthetic process	6.4082	-3.23305	2.57e-117	6.13e-115
Mapoly0023s0010.1	Mp2g10410.1	[PF00132] Bacterial transferase hexapeptide (six repeats); [PF13450] NAD(P)-binding Rossmann-like domain; [PF00501] AMP-binding enzyme; [GO:0055114] oxidation-reduction process; [KOG1176] Acyl-CoA synthetase; [PF00199] Catalase; [GO:0004096] catalase activity; [PTHR22754] DISCO-INTERACTING PROTEIN 2 (DIP2)-RELATED; [GO:0020037] heme binding; [GO:0008152] metabolic process; [GO:0003824] catalytic …	4.77656	-2.43407	4.84e-116	1.1e-113
Mapoly0168s0002.1	Mp2g25310.1	-	5.514	-5.31617	2.94e-110	6.1e-108
Mapoly0054s0133.1	Mp4g16660.1	[PF10250] GDP-fucose protein O-fucosyltransferase; [PTHR31741] FAMILY NOT NAMED	5.20782	-3.04439	3.35e-108	6.8e-106
Mapoly0044s0090.1	Mp4g03840.1	-	3.85051	-3.73179	2.24e-106	4.41e-104
Mapoly0006s0226.1	Mp3g07510.1	[K09422] myb proto-oncogene protein, plant; [PF00249] Myb-like DNA-binding domain; [PTHR10641] MYB-LIKE DNA-BINDING PROTEIN MYB; [GO:0003682] chromatin binding; [PTHR10641:SF203] SUBFAMILY NOT NAMED	3.05254	-7.20848	1.76e-102	3.3e-100
Mapoly0002s0229.1	Mp1g26490.1	-	3.62397	-2.22023	1.96e-102	3.64e-100
Mapoly0049s0062.1	Mp3g19720.1	[PF06330] Trichodiene synthase (TRI5); [GO:0045482] trichodiene synthase activity; [GO:0016106] sesquiterpenoid biosynthetic process	7.03262	-2.80569	2.74e-102	5.03e-100
Mapoly0056s0086.1	Mp6g15740.1	-	5.22977	-5.20533	4.69e-101	8.37e-99
Mapoly0070s0009.1	Mp4g14720.1	[PTHR11624] DEHYDROGENASE RELATED; [K01662] 1-deoxy-D-xylulose-5-phosphate synthase [EC:2.2.1.7]; [GO:0008661] 1-deoxy-D-xylulose-5-phosphate synthase activity; [GO:0008152] metabolic process; [PF02779] Transketolase, pyrimidine binding domain; [GO:0003824] catalytic activity; [2.2.1.7] 1-deoxy-D-xylulose-5-phosphate synthase.; [PF13292] 1-deoxy-D-xylulose-5-phosphate synthase; [PF02780] Transket…	2.99621	-7.33551	9.92e-101	1.76e-98
Mapoly0136s0036.1	Mp5g06850.1	[PTHR11746] O-METHYLTRANSFERASE; [GO:0046983] protein dimerization activity; [GO:0008171] O-methyltransferase activity; [KOG3178] Hydroxyindole-O-methyltransferase and related SAM-dependent methyltransferases; [PF08100] Dimerisation domain; [PF00891] O-methyltransferase	2.04703	-8.48582	5.99e-99	1.04e-96
Mapoly0142s0043.1	Mp3g18500.1	[GO:0000287] magnesium ion binding; [GO:0016829] lyase activity; [PF03936] Terpene synthase family, metal binding domain; [GO:0010333] terpene synthase activity	3.27646	-7.51709	1.08e-96	1.8e-94
Mapoly0207s0014.1	Mp2g24770.1	-	3.09023	-7.43988	2.22e-92	3.57e-90
Mapoly0095s0064.1	Mp5g08940.1	[GO:0016020] membrane; [PTHR11654] OLIGOPEPTIDE TRANSPORTER-RELATED; [PF00854] POT family; [KOG1237] H+/oligopeptide symporter; [GO:0006810] transport; [GO:0005215] transporter activity	4.46411	-5.92385	2.4e-85	3.7e-83
Mapoly0060s0052.1	Mp6g08690.1	[PTHR31985] FAMILY NOT NAMED; [GO:0006355] regulation of transcription, DNA-dependent; [PF00847] AP2 domain; [GO:0003700] sequence-specific DNA binding transcription factor activity; [K09286] EREBP-like factor	4.73406	-5.20532	1.16e-81	1.67e-79
Mapoly0068s0087.1	Mp7g09340.1	[GO:0016020] membrane; [PF00504] Chlorophyll A-B binding protein; [PTHR21649] CHLOROPHYLL A/B BINDING PROTEIN; [GO:0009765] photosynthesis, light harvesting	6.94717	-2.80398	1.36e-81	1.95e-79
Mapoly0026s0025.1	Mp2g13460.1	[GO:0016020] membrane; [PF00504] Chlorophyll A-B binding protein; [PTHR21649] CHLOROPHYLL A/B BINDING PROTEIN; [GO:0009765] photosynthesis, light harvesting	6.92	-2.80648	4.35e-81	6.17e-79
Mapoly0034s0087.1	Mp6g04320.1	[PF06330] Trichodiene synthase (TRI5); [GO:0045482] trichodiene synthase activity; [GO:0016106] sesquiterpenoid biosynthetic process	3.67726	-7.2742	1.16e-80	1.62e-78
Mapoly0130s0001.1	Mp2g01930.1	[PF00190] Cupin; [GO:0045735] nutrient reservoir activity; [PTHR31238] FAMILY NOT NAMED	3.05018	-4.01954	1.18e-79	1.6e-77
Mapoly0019s0061.1	Mp1g12910.1	-	3.61086	-2.1511	7.18e-79	9.62e-77
Mapoly0092s0055.1	Mp5g12510.1	[PF00188] Cysteine-rich secretory protein family; [PTHR10334] CYSTEINE-RICH SECRETORY PROTEIN-RELATED	5.13883	-4.94462	3.84e-77	4.93e-75
Mapoly0420s0001.1	Mp2g16000.1	[GO:0055114] oxidation-reduction process; [GO:0005515] protein binding; [GO:0016702] oxidoreductase activity, acting on single donors with incorporation of molecular oxygen, incorporation of two atoms of oxygen; [PTHR11771] LIPOXYGENASE; [PF01477] PLAT/LH2 domain; [GO:0046872] metal ion binding; [PF00305] Lipoxygenase	5.34448	-4.30966	2.79e-76	3.45e-74
Mapoly0016s0175.1	Mp6g11360.1	[KOG2366] Alpha-D-galactosidase (melibiase); [PTHR11452] ALPHA-GALACTOSIDASE/ALPHA-N-ACETYLGALACTOSAMINIDASE	4.37283	-2.90465	2.72e-75	3.34e-73
Mapoly0110s0019.1	Mp8g13380.1	[PF00150] Cellulase (glycosyl hydrolase family 5); [GO:0004553] hydrolase activity, hydrolyzing O-glycosyl compounds; [GO:0005975] carbohydrate metabolic process; [PTHR31451] FAMILY NOT NAMED	4.00522	-6.53719	3.31e-74	4.01e-72
Mapoly0005s0135.1	Mp1g04730.1	[PF14368] Probable lipid transfer	4.45374	-4.90264	3.15e-73	3.7e-71
Mapoly0081s0021.1	Mp8g05200.1	[GO:0005524] ATP binding; [KOG1187] Serine/threonine protein kinase; [PF07645] Calcium-binding EGF domain; [PF00069] Protein kinase domain; [GO:0004672] protein kinase activity; [PF13947] Wall-associated receptor kinase galacturonan-binding; [GO:0030247] polysaccharide binding; [GO:0006468] protein phosphorylation; [GO:0005509] calcium ion binding; [PTHR24420] LEUCINE-RICH REPEAT RECEPTOR-LIKE PR…	2.81338	-4.40634	2.12e-71	2.41e-69
Mapoly0077s0002.1	Mp8g00730.1	-	2.64913	-6.95139	2.86e-71	3.2e-69
Mapoly0225s0002.1	Mp3g18490.1	[PTHR22964] MYOSIN LIGHT CHAIN KINASE-RELATED	6.28107	-3.32229	1.53e-70	1.66e-68
Mapoly0042s0048.1	Mp2g14210.1	[GO:0016020] membrane; [GO:0005524] ATP binding; [PF08370] Plant PDR ABC transporter associated; [GO:0016887] ATPase activity; [PTHR19241] ATP-BINDING CASSETTE TRANSPORTER; [PF01061] ABC-2 type transporter; [PF14510] ABC-transporter extracellular N-terminal; [KOG0065] Pleiotropic drug resistance proteins (PDR1-15), ABC superfamily; [PF00005] ABC transporter	3.53141	-6.35861	5.97e-70	6.39e-68
Mapoly0027s0099.1	Mp5g05270.1	[PTHR31495:SF0] SUBFAMILY NOT NAMED; [PF05042] Caleosin related protein; [PTHR31495] FAMILY NOT NAMED	6.48478	-2.80408	9.37e-70	9.99e-68
Mapoly0060s0009.1	Mp6g09100.1	[PF00635] MSP (Major sperm protein) domain; [GO:0005515] protein binding; [PF00023] Ankyrin repeat; [KOG4412] 26S proteasome regulatory complex, subunit PSMD10; [PF13857] Ankyrin repeats (many copies); [PF12796] Ankyrin repeats (3 copies); [PTHR24198] ANKYRIN REPEAT AND PROTEIN KINASE DOMAIN-CONTAINING PROTEIN; [GO:0005198] structural molecule activity	4.24329	-5.08633	3.51e-64	3.35e-62
Mapoly0207s0009.1	Mp2g24710.1	[PTHR10241] LETHAL(2) GIANT LARVAE PROTEIN; [GO:0016192] vesicle-mediated transport; [GO:0016021] integral to membrane; [PTHR10241:SF25] SUBFAMILY NOT NAMED; [PF00957] Synaptobrevin	3.69812	-5.70408	2.26e-59	1.97e-57
Mapoly0001s0563.1	Mp1g22250.1	-	4.83645	-4.45004	4.81e-58	4.08e-56
Mapoly0054s0107.1	Mp4g16420.1	-	3.54409	-2.14531	5.9e-58	4.99e-56
Mapoly0121s0009.1	Mp3g24150.1	-	6.57514	-2.22126	2.35e-57	1.93e-55
Mapoly0097s0001.1	Mpzg00770.1	[PF00188] Cysteine-rich secretory protein family; [PTHR10334] CYSTEINE-RICH SECRETORY PROTEIN-RELATED	7.87901	-2.00009	3.31e-56	2.67e-54
Mapoly0087s0039.1	Mp4g05510.1	[KOG4245] Predicted metal-dependent hydrolase of the TIM-barrel fold; [PTHR21240:SF5] SUBFAMILY NOT NAMED; [PF04909] Amidohydrolase; [GO:0008152] metabolic process; [PTHR21240] 2-AMINO-3-CARBOXYLMUCONATE-6-SEMIALDEHYDE DECARBOXYLASE; [GO:0003824] catalytic activity	3.63517	-3.13806	1.21e-55	9.51e-54
Mapoly0142s0040.1	Mp3g18530.1	-	3.04462	-6.24342	3.59e-51	2.57e-49
Mapoly0004s0216.1	Mp3g14550.1	[PF04577] Protein of unknown function (DUF563); [PTHR20961] GLYCOSYLTRANSFERASE; [KOG4698] Uncharacterized conserved protein; [GO:0016757] transferase activity, transferring glycosyl groups	3.93876	-2.84424	1.45e-50	1.03e-48
Mapoly0044s0009.1	Mp4g04650.1	-	4.24628	-2.90689	1.59e-50	1.12e-48
Mapoly0049s0065.1	Mp3g19690.1	-	4.63757	-3.9968	7.01e-50	4.88e-48
Mapoly0064s0121.1	Mp8g00760.1	-	4.67538	-3.99396	8.41e-44	5.07e-42
Mapoly0012s0159.1	Mp8g03690.1	[PF05678] VQ motif	4.59465	-4.24231	5.97e-43	3.5e-41
Mapoly0006s0148.1	Mp3g06800.1	-	5.93436	-2.80362	1.44e-42	8.36e-41
Mapoly0056s0072.1	Mp6g15600.1	-	4.1138	-4.45349	4.17e-42	2.38e-40
Mapoly0008s0176.1	Mp8g10460.1	[GO:0047746] chlorophyllase activity; [PF07224] Chlorophyllase; [GO:0015996] chlorophyll catabolic process	5.69262	-2.80689	2.5e-41	1.39e-39
Mapoly0091s0077.1	Mp6g20790.1	[GO:0005524] ATP binding; [KOG1187] Serine/threonine protein kinase; [PF00069] Protein kinase domain; [GO:0004672] protein kinase activity; [GO:0006468] protein phosphorylation; [PTHR24420] LEUCINE-RICH REPEAT RECEPTOR-LIKE PROTEIN KINASE	3.8923	-4.6386	4.4e-40	2.35e-38
Mapoly0093s0049.1	Mp5g11260.1	[PTHR12270:SF6] GLYCOSYLTRANSFERASE-RELATED; [KOG3765] Predicted glycosyltransferase; [PF13896] Glycosyl-transferase for dystroglycan; [K09668] glycosyltransferase-like protein LARGE; [PTHR12270] GLYCOSYLTRANSFERASE-RELATED	3.63586	-3.27835	5.63e-40	2.99e-38
Mapoly0142s0042.1	Mp3g18510.1	[PF01255] Putative undecaprenyl diphosphate synthase; [KOG1602] Cis-prenyltransferase; [GO:0016765] transferase activity, transferring alkyl or aryl (other than methyl) groups; [PTHR10291] DEHYDRODOLICHYL DIPHOSPHATE SYNTHASE	3.03785	-6.35779	6.37e-40	3.37e-38
Mapoly0046s0059.1	Mp7g00660.1	-	4.45232	-3.99662	7.9e-39	4.04e-37
Mapoly0001s0108.1	Mp1g17680.1	-	3.87722	-2.41294	2.4e-38	1.21e-36
Mapoly0200s0002.1	Mp8g04260.1	[PF13855] Leucine rich repeat; [KOG4658] Apoptotic ATPase; [GO:0005515] protein binding; [PTHR23155] LEUCINE-RICH REPEAT-CONTAINING PROTEIN; [GO:0043531] ADP binding; [PF00931] NB-ARC domain	2.16393	-3.37112	1.81e-35	8.36e-34
Mapoly0012s0153.1	Mp8g03630.1	[GO:0004553] hydrolase activity, hydrolyzing O-glycosyl compounds; [GO:0005975] carbohydrate metabolic process; [PF00759] Glycosyl hydrolase family 9; [PTHR22298] ENDO-1,4-BETA-GLUCANASE	4.13274	-3.99673	7.82e-34	3.41e-32
Mapoly0142s0036.1	Mp3g18570.1	[GO:0009058] biosynthetic process; [PTHR10362] HISTIDINE AMMONIA-LYASE; [GO:0016841] ammonia-lyase activity; [PF00221] Aromatic amino acid lyase; [KOG0222] Phenylalanine and histidine ammonia-lyase	3.55774	-2.75917	1.8e-31	7.31e-30
Mapoly0074s0016.1	Mp7g03810.1	-	3.21134	-4.80641	1.8e-30	6.86e-29
Mapoly0003s0239.1	Mp7g12280.1	-	4.36455	-3.70264	1.24e-29	4.61e-28
Mapoly0333s0001.1	Mp6g14010.1	[PF03018] Dirigent-like protein	3.81836	-3.59994	2.63e-25	8.03e-24
Mapoly0041s0128.1	Mp4g18470.1	[GO:0016020] membrane; [PF01554] MatE; [GO:0015238] drug transmembrane transporter activity; [GO:0015297] antiporter activity; [GO:0055085] transmembrane transport; [PTHR11206] MULTIDRUG RESISTANCE PROTEIN; [KOG1347] Uncharacterized membrane protein, predicted efflux pump; [GO:0006855] drug transmembrane transport	2.64982	-5.31387	2.8e-25	8.54e-24
Mapoly0124s0061.1	Mp5g02620.1	-	5.61483	-2.8122	7.25e-25	2.17e-23
Mapoly0075s0089.1	Mp2g03280.1	[PTHR10543:SF27] SUBFAMILY NOT NAMED; [PF03055] Retinal pigment epithelial membrane protein; [PTHR10543] BETA-CAROTENE DIOXYGENASE; [KOG1285] Beta, beta-carotene 15,15'-dioxygenase and related enzymes	3.16689	-4.64819	7.7e-25	2.29e-23
Mapoly0013s0003.1	Mp8g14450.1	-	3.731	-3.69842	1.4e-22	3.66e-21
Mapoly0047s0056.1	Mp6g14000.1	-	3.95961	-3.43706	8.96e-21	2.13e-19
Mapoly0115s0043.1	Mp4g07380.1	[GO:0016020] membrane; [GO:0008375] acetylglucosaminyltransferase activity; [PF02485] Core-2/I-Branching enzyme; [PTHR31042] FAMILY NOT NAMED	4.47368	-2.80375	4.3e-20	9.8e-19
Mapoly0177s0005.1	Mp2g18260.1	[KOG1603] Copper chaperone; [GO:0030001] metal ion transport; [PTHR22814] COPPER TRANSPORT PROTEIN ATOX1-RELATED; [PF00403] Heavy-metal-associated domain; [GO:0046872] metal ion binding	3.86134	-3.31693	3.12e-19	6.82e-18
Mapoly0019s0114.1	Mp1g13440.1	-	3.2564	-3.92706	2.11e-18	4.4e-17
Mapoly0184s0015.1	Mp6g17350.1	-	4.23899	-3.31232	7.83e-18	1.59e-16
Mapoly0538s0001.1	Mp3g11080.1	[PTHR24093:SF127] SUBFAMILY NOT NAMED; [3.6.3.8] Calcium-transporting ATPase.; [GO:0000166] nucleotide binding; [PF00702] haloacid dehalogenase-like hydrolase; [PTHR24093] FAMILY NOT NAMED; [PF00690] Cation transporter/ATPase, N-terminus; [K01537] Ca2+-transporting ATPase [EC:3.6.3.8]; [PF00689] Cation transporting ATPase, C-terminus; [GO:0046872] metal ion binding; [PF00122] E1-E2 ATPase; [KOG02…	2.00032	-2.0624	4.78e-17	9.28e-16
Mapoly0180s0004.1	Mp2g01900.1	[PF00150] Cellulase (glycosyl hydrolase family 5); [GO:0004553] hydrolase activity, hydrolyzing O-glycosyl compounds; [GO:0005975] carbohydrate metabolic process; [PTHR31297] FAMILY NOT NAMED; [K01210] glucan 1,3-beta-glucosidase [EC:3.2.1.58]; [3.2.1.58] Glucan 1,3-beta-glucosidase.	2.2094	-3.27192	7.72e-16	1.37e-14
Mapoly0136s0028.1	Mp5g06940.1	[PF00450] Serine carboxypeptidase; [PTHR11802] SERINE PROTEASE FAMILY S10 SERINE CARBOXYPEPTIDASE; [KOG1282] Serine carboxypeptidases (lysosomal cathepsin A); [GO:0004185] serine-type carboxypeptidase activity; [GO:0006508] proteolysis	3.13136	-3.69689	1.68e-15	2.94e-14
Mapoly0211s0001.1	Mp2g03470.1	[PF13855] Leucine rich repeat; [PF08263] Leucine rich repeat N-terminal domain; [GO:0005515] protein binding; [PF00560] Leucine Rich Repeat; [PF12799] Leucine Rich repeats (2 copies); [PTHR24420] LEUCINE-RICH REPEAT RECEPTOR-LIKE PROTEIN KINASE; [KOG0472] Leucine-rich repeat protein	4.86829	-2.10627	2.83e-15	4.89e-14
Mapoly0034s0084.1	Mp6g04380.1	-	3.11196	-4.89782	3.94e-15	6.7e-14
Mapoly0285s0001.1	Mp1g24810.1	[PTHR10357] ALPHA-AMYLASE; [GO:0004556] alpha-amylase activity; [K01176] alpha-amylase [EC:3.2.1.1]; [GO:0005975] carbohydrate metabolic process; [PF07821] Alpha-amylase C-terminal beta-sheet domain; [GO:0003824] catalytic activity; [GO:0043169] cation binding; [GO:0005509] calcium ion binding; [3.2.1.1] Alpha-amylase.; [PF00128] Alpha amylase, catalytic domain	3.1306	-3.93044	2.08e-14	3.3e-13
Mapoly0006s0253.1	Mp3g07760.1	[GO:0005840] ribosome; [PTHR11700] 30S RIBOSOMAL PROTEIN S10 FAMILY MEMBER; [K02969] small subunit ribosomal protein S20e; [GO:0003735] structural constituent of ribosome; [KOG0900] 40S ribosomal protein S20; [GO:0006412] translation; [PF00338] Ribosomal protein S10p/S20e	2.07687	-2.04783	6.51e-14	9.95e-13
Mapoly0023s0059.1	Mp2g10930.1	[PTHR24322] FAMILY NOT NAMED; [PF13561] Enoyl-(Acyl carrier protein) reductase; [KOG0725] Reductases with broad range of substrate specificities	3.68933	-2.80445	9.17e-14	1.38e-12
Mapoly0196s0006.1	Mp5g17180.1	-	4.07739	-2.80981	1.51e-13	2.23e-12
Mapoly0061s0062.1	Mp1g24600.1	-	3.23908	-3.31928	6.34e-13	8.82e-12
Mapoly0006s0170.1	Mp3g06970.1	-	2.22729	-2.09123	2.35e-12	3.13e-11
Mapoly0058s0118.1	Mp5g21380.1	[PF12937] F-box-like; [GO:0005515] protein binding; [PTHR23125] F-BOX/LEUCINE RICH REPEAT PROTEIN	2.04451	-2.17654	5.52e-12	7.1e-11
Mapoly0161s0039.1	-	[GO:0055114] oxidation-reduction process; [K00430] peroxidase [EC:1.11.1.7]; [PF00141] Peroxidase; [GO:0020037] heme binding; [PTHR31235] FAMILY NOT NAMED; [1.11.1.7] Peroxidase.; [GO:0006979] response to oxidative stress; [GO:0004601] peroxidase activity	2.48752	-4.08079	2.86e-11	3.46e-10
Mapoly0035s0082.1	Mp6g02960.1	-	3.43571	-3.32001	6.82e-11	7.99e-10
Mapoly0066s0081.1	Mp4g00600.1	-	3.29955	-3.31982	8.95e-11	1.03e-09
Mapoly0025s0048.1	Mp2g26360.1	[PF01255] Putative undecaprenyl diphosphate synthase; [KOG1602] Cis-prenyltransferase; [PF09995] Uncharacterized protein conserved in bacteria (DUF2236); [GO:0016765] transferase activity, transferring alkyl or aryl (other than methyl) groups; [PTHR10291] DEHYDRODOLICHYL DIPHOSPHATE SYNTHASE	3.63642	-2.80928	8.94e-11	1.03e-09
Mapoly0011s0002.1	Mp4g10160.1	[KOG4245] Predicted metal-dependent hydrolase of the TIM-barrel fold; [4.1.1.45] Aminocarboxymuconate-semialdehyde decarboxylase.; [PTHR21240:SF5] SUBFAMILY NOT NAMED; [PF04909] Amidohydrolase; [GO:0008152] metabolic process; [PTHR21240] 2-AMINO-3-CARBOXYLMUCONATE-6-SEMIALDEHYDE DECARBOXYLASE; [GO:0003824] catalytic activity; [K03392] aminocarboxymuconate-semialdehyde decarboxylase [EC:4.1.1.45]	2.79758	-3.81099	1.56e-10	1.76e-09
Mapoly0016s0075.1	Mp6g10320.1	-	3.71261	-2.4126	2.55e-10	2.81e-09
Mapoly0161s0034.1	Mp5g01700.1	[GO:0055114] oxidation-reduction process; [K00430] peroxidase [EC:1.11.1.7]; [PF00141] Peroxidase; [GO:0020037] heme binding; [PTHR31235] FAMILY NOT NAMED; [1.11.1.7] Peroxidase.; [GO:0006979] response to oxidative stress; [GO:0004601] peroxidase activity	2.0773	-2.45671	3.56e-09	3.5e-08
Mapoly4085s0001.1	Mp2g17320.1	[PF00168] C2 domain; [GO:0005515] protein binding; [PTHR18896] PHOSPHOLIPASE D	4.35187	-2.0034	9.43e-09	8.81e-08
Mapoly1623s0001.1	Mp5g01660.1	[GO:0055114] oxidation-reduction process; [PF00141] Peroxidase; [GO:0020037] heme binding; [PTHR31235] FAMILY NOT NAMED; [GO:0006979] response to oxidative stress; [GO:0004601] peroxidase activity	3.26906	-3.19565	1.86e-08	1.68e-07
Mapoly0119s0002.1	Mp4g14800.1	[PF02987] Late embryogenesis abundant protein; [PTHR23241] LATE EMBRYOGENESIS ABUNDANT (PLANTS) LEA-RELATED; [PTHR23241:SF11] LATE EMBRYOGENESIS ABUNDANT (LEA)	2.1199	-2.6001	1.22e-07	9.99e-07
Mapoly0027s0139.1	Mp5g04880.1	[GO:0055114] oxidation-reduction process; [K00430] peroxidase [EC:1.11.1.7]; [PF00141] Peroxidase; [GO:0020037] heme binding; [PTHR31235] FAMILY NOT NAMED; [1.11.1.7] Peroxidase.; [GO:0006979] response to oxidative stress; [GO:0004601] peroxidase activity	2.17113	-3.69564	1.37e-07	1.11e-06
Mapoly0039s0121.1	Mp3g16740.1	[PF13855] Leucine rich repeat; [GO:0005524] ATP binding; [KOG1187] Serine/threonine protein kinase; [PF00069] Protein kinase domain; [PF08263] Leucine rich repeat N-terminal domain; [GO:0005515] protein binding; [GO:0004672] protein kinase activity; [PF13504] Leucine rich repeat; [PF00560] Leucine Rich Repeat; [GO:0006468] protein phosphorylation; [PTHR24420] LEUCINE-RICH REPEAT RECEPTOR-LIKE PRO…	2.35441	-3.9763	1.39e-07	1.13e-06
Mapoly0157s0005.1	Mp4g08740.1	-	2.08037	-2.39941	2.23e-07	1.77e-06
Mapoly0124s0003.1	Mp5g03200.1	[GO:0055114] oxidation-reduction process; [K00430] peroxidase [EC:1.11.1.7]; [PF00141] Peroxidase; [GO:0020037] heme binding; [PTHR31235] FAMILY NOT NAMED; [1.11.1.7] Peroxidase.; [GO:0006979] response to oxidative stress; [GO:0004601] peroxidase activity	3.63358	-2.06989	2.34e-07	1.85e-06
Mapoly0052s0128.1	Mp6g00720.1	-	2.37883	-3.31917	4.36e-07	3.33e-06
Mapoly1247s0001.1	Mp1g29450.1	[GO:0005524] ATP binding; [PF00069] Protein kinase domain; [GO:0004672] protein kinase activity; [GO:0006468] protein phosphorylation; [PTHR24420] LEUCINE-RICH REPEAT RECEPTOR-LIKE PROTEIN KINASE	3.05389	-2.81119	5e-07	3.78e-06
Mapoly0020s0082.1	Mp4g23190.1	[PF02797] Chalcone and stilbene synthases, C-terminal domain; [GO:0009058] biosynthetic process; [PF00195] Chalcone and stilbene synthases, N-terminal domain; [GO:0016746] transferase activity, transferring acyl groups; [PTHR11877] HYDROXYMETHYLGLUTARYL-COA SYNTHASE	3.97453	-2.00614	2.24e-06	1.55e-05
Mapoly0047s0004.1	Mp6g13490.1	[GO:0055114] oxidation-reduction process; [K00430] peroxidase [EC:1.11.1.7]; [PF00141] Peroxidase; [GO:0020037] heme binding; [PTHR31235] FAMILY NOT NAMED; [1.11.1.7] Peroxidase.; [GO:0006979] response to oxidative stress; [GO:0004601] peroxidase activity	3.11494	-2.24599	4.06e-06	2.69e-05
Mapoly0060s0088.1	Mp6g08330.1	-	2.55863	-2.80668	9.42e-06	5.88e-05
Mapoly0160s0003.1	Mp3g21080.1	[PTHR31694] FAMILY NOT NAMED; [PF13668] Ferritin-like domain	3.14067	-2.77819	1.04e-05	6.46e-05
Mapoly0014s0122.1	Mp1g11030.1	[PF02797] Chalcone and stilbene synthases, C-terminal domain; [GO:0009058] biosynthetic process; [PF00195] Chalcone and stilbene synthases, N-terminal domain; [GO:0016746] transferase activity, transferring acyl groups; [PTHR11877] HYDROXYMETHYLGLUTARYL-COA SYNTHASE	3.27966	-2.00045	1.58e-05	9.53e-05
Mapoly0097s0053.1	Mp6g05910.1	[GO:0016020] membrane; [GO:0005524] ATP binding; [KOG0061] Transporter, ABC superfamily (Breast cancer resistance protein); [GO:0016887] ATPase activity; [PTHR19241] ATP-BINDING CASSETTE TRANSPORTER; [PF01061] ABC-2 type transporter; [PF00005] ABC transporter	3.13744	-2.0001	3.97e-05	0.000225341
Mapoly0006s0138.1	Mp3g06700.1	[PTHR15856] PHD FINGER PROTEIN 20-RELATED; [KOG1844] PHD Zn-finger proteins	2.23305	-2.80454	9.12e-05	0.000484017
Mapoly0243s0003.1	Mp5g04340.1	[GO:0055114] oxidation-reduction process; [K00430] peroxidase [EC:1.11.1.7]; [PF00141] Peroxidase; [GO:0020037] heme binding; [PTHR31235] FAMILY NOT NAMED; [1.11.1.7] Peroxidase.; [GO:0006979] response to oxidative stress; [GO:0004601] peroxidase activity	2.98369	-2.06272	0.000150649	0.000772758
Mapoly0002s0310.1	Mp1g25610.1	[GO:0005515] protein binding; [PTHR22844] F-BOX AND WD40 DOMAIN PROTEIN; [KOG0313] Microtubule binding protein YTM1 (contains WD40 repeats); [PF00400] WD domain, G-beta repeat	2.643	-2.65578	0.000151013	0.000774417
Mapoly0002s0021.1	Mp1g28590.1	-	2.36955	-2.8025	0.000154507	0.000790443
Mapoly0098s0056.1	-	[GO:0016020] membrane; [PTHR11101] PHOSPHATE TRANSPORTER; [PF01384] Phosphate transporter family; [KOG2493] Na+/Pi symporter; [GO:0006817] phosphate ion transport; [GO:0005315] inorganic phosphate transmembrane transporter activity	3.13817	-2.8346	0.000293166	0.00142318
Mapoly0006s0280.1	Mp3g08040.1	[PTHR31549] FAMILY NOT NAMED; [PF03140] Plant protein of unknown function	2.033	-3.70916	0.000374622	0.00177826
Mapoly0022s0060.1	Mp3g04690.1	[PTHR10774] EXTENDED SYNAPTOTAGMIN-RELATED; [KOG1030] Predicted Ca2+-dependent phospholipid-binding protein; [PF00168] C2 domain; [GO:0005515] protein binding	3.16304	-2.06059	0.00050146	0.00232269
Mapoly0095s0010.1	Mp5g09500.1	[GO:0000287] magnesium ion binding; [4.1.1.1] Pyruvate decarboxylase.; [PF02775] Thiamine pyrophosphate enzyme, C-terminal TPP binding domain; [PTHR18968] THIAMINE PYROPHOSPHATE ENZYMES; [GO:0030976] thiamine pyrophosphate binding; [K01568] pyruvate decarboxylase [EC:4.1.1.1]; [PF00205] Thiamine pyrophosphate enzyme, central domain; [GO:0003824] catalytic activity; [KOG1184] Thiamine pyrophosphat…	2.8302	-2.00323	0.000769615	0.00340761
Mapoly0016s0171.1	Mp6g11320.1	[KOG0027] Calmodulin and related proteins (EF-Hand superfamily)	2.62787	-2.40963	0.00172454	0.00703941
