## Supplementary Table S2 for "Switching secretory pathway direction for organelle acquisition in plants"

### Sheet: Sheet1
Purpose	Name	Primer 1 (5'->3')	Primer 2 (5'->3')	Size of amplified products
Entry cloning	proMpSYP12B:mCitrine	CACCTCTGTACTTGCATTTAGAAAATC	CTTGTACAGCTCGTCCATGC	5.1 kb
	proMpPIP2 (for NotI site)	GCAGGCTCCGCGGCCGAGCTATTTGGCTGCTTCCCGAGG	GTGAAGGGGGCGGCCTTTTTCCTGTCTCTCTTTTGTTCGATTCC	5.3 kb
	MpPIP2 (Genomic)	CACCCGGGGGCAGCGGCATGGCCGAGAAGGGAACAGGAAAG	AGAGTGACGGGGTCGTCGACGGGC	3.6 kb
	MpCLC1 (cDNA)	CACCATGGCGGAGTTCGAGTATGGGG	GGCAGTCACAGCTGCTGCCGC	1168 bp
	MpCLC1 (Genomic)	CACCGAACTAAATTGTTTCTTACCTCG	CCCGGGGCCGCTGCCGCCGGCAGTCACAGCTGCTGCCGCTGG	7.5 kb
	MpCLC1 (3'flank)	GGAAGGGTGGGCGCGACTCAGGTGATATTGGTCGC	AGCTGGGTCGGCGCGCAGTTGTGAACATCCATCCATC	1.8 kb
	mCitrine (for MpCLC1)	GGCGGCAGCGGCCCCATGGTGAGCAAGGGCGAGGAG	GCGCCCACCCTTCCCTTACTTGTACAGCTCGTCCATGC	750 bp
	mGFP (for SmaI site)	GCCCCCTTCACCCCCATGGTGAGCAAGGGCGAGGAG	CATGCCGCTGCCCCCCTTGTACAGCTCGTCCATGCC	747 bp
	mCitrine (for SmaI site)	GCCCCCTTCACCCCCATGGTGAGCAAGGGCGAGGAG	CATGCCGCTGCCCCCCTTGTACAGCTCGTCCATGCC	747 bp
	mRFP (for BamHI site)	CCCCTTCACCGGATCATGGCCTCCTCCGAGGACGTC	GCTGCCGCCGGATCCGGCGCCGGTGGAGTGGCGGC	705 bp
	SP (for sec-mRFP)	CACCATGAAGACTAATCTTTTTCT	TCGGAGGAGGCGGCCGAGGATAATGATAGGA	75 bp
	mRFP (for sec-mRFP)	ATTATCCTCGGCCGCCTCCTCCGAGGACGTCAT	TTAGGCGCCGGTGGAGTGGC	688 bp
	mRFP-HDEL	TCAAAGCTCATCGTGGTGATGGTGATGATGGCCTCCACCAAGATCGGCGCCGGTGGAGTG	CACGATGAGCTTTGAAAGGGTGGGCGCGCCGACC	3.4 kb
	proMpSYP12B (for NotI site)	GCAGGCTCCGCGGCCTCTGTACTTGCATTTAGAAAATC	GTGAAGGGGGCGGCCGACTGCTAAGCACAGAGTCGCAG	4.4 kb
	proMpSYP13B (for NotI site)	GCAGGCTCCGCGGCCGATCATGGCGAGTGTGTCGTGC	GTGAAGGGGGCGGCCGATTGCGCGCTGCTGCTGCCTCC	4.5 kb
	proMpERF13	CACCGCTAGTCCGTCTTTGCCTGACGTCG	CGTGGGTGGTGTGGTGCCGAGAGC	5.9 kb
	proMpABCG1 (for NotI site)	GCAGGCTCCGCGGCCGGAAAGGCTAGCTTGTCCCGCTTCATTG	GTGAAGGGGGCGGCCCCCGTAGGAGCTGCCATAGTTGCTGC	5.4 kb
	MpABCG1 (Genomic)	CACCCGGGGGCAGCGGCATGGAAAGCTTGCCCTCCGTCGGGAGAGG	CCAGAGTTCGGACCTACTGGACAAGTGAATTCC	10.6 kb
	proMpSYP4 (for NotI site)	GCAGGCTCCGCGGCCGCAAGCTATAACGTCTTGCC	GTGAAGGGGGCGGCCAAGCTTCTTTGTTGCAAGGG	5.8 kb
	MpSYP4 (Genomic)	CACCCCCGGGGGCAGCGGCATGGCGACGCGCAATCAGACCG	CTGCTCACGTCAGACGTGACTCGATATTC	5.0 kb
	proMpSEC22 (for NotI site)	GCAGGCTCCGCGGCCGACACAATCGTAACGTGATTCATCTGG	GTGAAGGGGGCGGCCCTGGTACTCTTCTGAATTCTCTAAG	6.2 kb
	MpSEC22 (Genomic)	CACCCCCGGGGGCAGCGGCATGGTTAAATTAACCATTATTGCGCG	CCATCACTTTCATAGACCATTATCTTGG	3.5 kb
	proMpMYB02 (for NotI site)	GCAGGCTCCGCGGCCCATCTGTTTGCTGCGAGAGCCCACATCG	GTGAAGGGGGCGGCCGGTTGCCGCGAAGTCTCTTAATTTTGACAC	6.0 kb
Gateway destination vectors	proMpSYP12A:mCitrine	GGCCAGTGCCAAGCTAAATTTAATACTTATAGATTTG	TTTGTACAAACTTGTCTTGTACAGCTCGTCCATGCCG	5.0 kb
	proMpCYCB1:mCitrine	GGCCAGTGCCAAGCTGAGGATGGTTTAATCCTTTTTGC	TTTGTACAAACTTGTCTTGTACAGCTCGTCCATGCCG	5.5 kb
	proMpSYP12B:mCitrine	GGCCAGTGCCAAGCTTCTGTACTTGCATTTAGAAAATC	TTTGTACAAACTTGTCTTGTACAGCTCGTCCATGCCG	5.1 kb
	proMpSYP13A:mCitrine	GGCCAGTGCCAAGCTAATTAGCAGATCCAGCTGCTTCC	TTTGTACAAACTTGTCTTGTACAGCTCGTCCATGCCG	5.0 kb
	proMpSYP13B:mCitrine	GGCCAGTGCCAAGCTGATCATGGCGAGTGTGTCGTGC	TTTGTACAAACTTGTCTTGTACAGCTCGTCCATGCCG	5.3 kb
TAIL-PCR	AD1	NGTCGASWGANAWGAA	-	-
	AD2	TGWGNAGSANCASAGA	-	-
	AD3	AGWGNAGWANCAWAGG	-	-
	AD4	GTNCGASWCANAWGTT	-	-
	AD5	NTCGASTWTSGWGTT	-	-
	AD6	WGTGNAGWANCANAGA	-	-
	TR1	CCTGCAGGCATGCAAGCTTGG	-	-
	TR2	GCTGGCGTAATAGCGAAGAGG	-	-
	TR3	CCTGAATGGCGAATGCTAGAG	-	-
	TL1	CAGATAAGGGAATTAGGGTTCCTATAGG	-	-
	TL2	TATAGGGTTTCGCTCATGTGTTGAGC	-	-
	TL3	AGTACATTAAAAACGTCCGCAATGTG	-	-
Gene targeting	MpSYP12B (for PacI site)	CTAAGGTAGCGATTAATGTGGTTTGCCACTCTCAAGCTCTG	CCGGGCAAGCTTTTAATCATGACTGCTAAGCACAGAGTCGC	3.5 kb
	MpSYP12B (for AscI site)	AACACTAGTGGCGCGGATCGGATCAACGAAGACATCGGC	TTATCCCTAGGCGCGCGAGGAGCCTGCGGAGACAACCGC	3.5 kb
Genome Editing	MpSYP12A	CTCGAGAAAGACACGACGGAGTCA	AAACTGACTCCGTCGTGTCTTTCT	-
	MpSYP12B	CTCGGGTGCTCGTCGAGGCACAAG	AAACCTTGTGCCTCGACGAGCACC	-
	MpERF13 gRNA1	CTCGGCCGCCTTCTCCACCATCGT	AAACACGATGGTGGAGAAGGCGGC	-
	MpERF13 gRNA2	CTCGCAATTCCTCGGCCACAGCGG	AAACCCGCTGTGGCCGAGGAATTG	-
	MpERF13 gRNA3	CTCGTGTTGTTGCTCTTCCATGAC	AAACGTCATGGAAGAGCAACAACA	-
	MpERF13 gRNA4	CTCGGTCAAATATATGTCTGGTAA	AAACTTACCAGACATATATTTGAC	-
Genotyping	Mpsyp12age	CAGTGTAGTAACATCTCGGGCTCGTC	CTACTTCTTCAAACTCGTAGCTATG	WT; 1.2 kb
	Mpsyp12b-1	GGTTCGAGGTTCCCTTCTGCCGAC	GGTGGAGCTGCCTTTCTCGCACCC	WT; 0.5 kb, Mpsyp12b-1; 4.1 kb
	Mpsyp12b-2ge	CACCATGAACGATCTGCTGGCAAG	TCACTTTGCCGTTGCAATGATGG	WT; 0.9 kb
	Mperf13GOF	CTTGCTAACAACGTGAGAAGCTGG	CATGTTCAATGATTATACTCACCTC	WT; 0.3 kb, Mperf13GOF; 3.0 kb
	Mperf13ge	CTGCCGTCATGCGATCTCGCTCGG	GATGCTTGGATACGCAGTTGGTCG	WT; 1.7 kb, Mperf13-1ge; 0.3 kb, Mperf13-2ge; 0.4 kb
qRT-PCR	MpERF13	CCCGTATCGTACCACTGCTC	GGAGAGGGTAGAAGCATCGC	131 bp
	MpSYP12B	TCGGACGGAGCTACTACACA	TCGATCACTTCACCCTTGCC	133 bp
	MpABCG1	ATGGACGAGCCAACTTCTGG	GGTGCAAACCACAGTTCGAC	99 bp
	Mapoly2351s0001 / Mp2g20510	AATCTCGCACAGCTGGTTCA	AATCCTGCCTTGCGGTAGAC	167 bp
	Mapoly0119s0008 / Mp4g14860	AGACCGCAGACAAGACCAAG	CTTGACCAGCCTTCTCCTGG	168 bp
	MpMYB02	GGTACCAAGAGGCGACTGAC	CGTGGTCTCCCAGAGAATCG	132 bp
	Mapoly0110s0019 / Mp8g13380	CTACACCCACTTCGTCACCC	TCGTTCATGAGTTCCCAGGC	129 bp
	Mapoly0005s0135 / Mp1g04730	TTGCGCCAAGTAAATCGTGC	GTCATGTTGCATGCCTTCGG	145 bp
	Mapoly0081s0021 / Mp8g05200	TGTGTCGACTGTGGTGATGG	TCGCTCTTGTCTGTGAGCTG	81 bp
	Mapoly0060s0009 / Mp6g09100	TGAACTACGTGGGCATCGTC	TCGTTGGTGAGTTCCACAGG	100 bp
	Mapoly0207s0009 / Mp2g24710	GCCGAGATCAAGAAGGCGTA	ATTCGCTGCCTCGGATTCAA	141 bp
	MpAPT	CGAAAGCCCAAGAAGCTACC	GTACCCCCGGTTGCAATAAG	146 bp
